# Hidden diversity and host specificity of *Cladocopium* symbionts revealed by phylotranscriptomics in giant sea anemones

**DOI:** 10.64898/2026.09.16.749314

**Authors:** Ethan Rickards, Saacnicteh Toledo-Patino, Malgorzata Hall, Saori Miura, Matthias Wolf, Bruno Frédérich, Konstantin Khalturin, Vincent Laudet

## Abstract

Giant sea anemones form an intricate, metabolically linked symbiosis with anemonefish (genus *Amphiprion*) and dinoflagellates (family Symbiodiniaceae). While the association between fish and anemone is well documented, the identity and distribution of resident Symbiodiniaceae remains poorly characterized. Here, we used RNA-sequencing of anemone tentacles and post-assembly filtering to recover Symbiodiniaceae sequences from Japanese anemones. Using transcriptome-wide phylogenetic approaches, we identified distinct Symbiodiniaceae strains in seven sea anemone species and four cryptic lineages of *Entacmaea quadricolor*. Phylogenies of 1300 and 214 nuclear genes resolved relationships among these symbionts with greater sensitivity than traditional molecular markers such as the Internal Transcribed Spacer 2 (ITS2) or partial 28S ribosomal DNA. Marker-based assessments indicate these Symbiodiniaceae as novel and specific to sea anemone hosts. Our transcriptome-wide phylogenies reveal previously undescribed *Cladocopium* (Clade C) strains associated with giant sea anemones, with symbionts clustering according to host species and lineage. Cophylogenetic analysis revealed significant phylogenetic congruence between anemone and Symbiodiniaceae, indicating a nonrandom association between host and symbiont evolutionary histories. Two sympatric cryptic lineages of *E. quadricolor* previously identified through host transcriptomics harbor distinct, specific Symbiodiniaceae assemblages. Analysis of genes under positive selection indicates functional divergence between these Symbiodiniaceae; three-dimensional reconstructions of symbiont cells using serial block-face scanning electron microscopy show consistent differences in cellular organization between two strains, further supporting their distinct functional identity. Together, our results uncover a hidden diversity of host-specific Symbiodiniaceae and suggest that cryptic diversification in giant sea anemones is mirrored by diversification of their algal symbionts within this tripartite symbiosis.
