## Supplemental Table 1 for "Hidden diversity and host specificity of *Cladocopium* symbionts revealed by phylotranscriptomics in giant sea anemones"

### Sheet: C_Equad-A
Supplementary Table 1 of positively selected genes. Part of: Hidden diversity and host specificity of Cladocopium symbionts revealed by phylotranscriptomics in giant sea anemones. Rickards et al.
Sequence	Sequence Length	Predicted gene (BLASTp and InterProScan)	Functional Category	Domains with a substitution	C. goreaui %ID	Durusdinium %ID	Average C_Equad-A %ID (Number of Sequences)	Average C_Equad-D %ID (Number of Sequences)	Link to Alignment
C_EquadA-1_tr109115	291	Flagella or cilia related protein	Cell structure and motility	KIAA1430	98.621	89.31	100 (4)	99.65 (5)
C_EquadA-1_tr110998_c0_g1_i1	261	Pyrodoxal phosphate homeostasis protein	Amino acid and cofactor Metabolism	Ala_racemase_N	97.942	86.777	100 (5)	99.17 (5)
C_EquadA-1_tr113851_c0_g1_i1	278	Morn repeat			98.195	88.031	100 (5)	99.63 (5)
C_EquadA-1_tr17113_c1_g1_i1	539	Lysosomal protease	Protein homeostasis	Peptidase_S10	95.661	N/A	100 (5)	98.96 (5)
C_EquadA-1_tr60940_c0_g1_i1	390	saccharopine dehydrogenase-like oxidoreductase	Amino acid and cofactor Metabolism	Sacchrp_dh_NADP	94.859	79.949	100 (5)	98.84 (5)
C_EquadA-1_tr68784_c0_g1_i1	403	OBG-like ATPase 1	Gene expression	YchF-GTPase	98.507	94.776	100 (5)	99 (5)
C_EquadA-1_tr69355_c0_g1_i1	695	Vaculolar transporter chaperone complex	Transport and trafficking	VTC	97.929	89.349	100 (5)	99.30 (5)
C_EquadA-2_tr34084_c0_g1_i1	541	WD40-containing protein, stress-related	protein folding and stress response	WD40	96.146	78.447	100 (4)	99.40 (5)
C_EquadA-2_tr4558_c0_g1_i1	957	Unknown		Guanylate_cyc	95.263	80.556	100 (4)	92.28 (5)
C_EquadA-2_tr59211_c0_g1_i1	680	Sulfate Transporter	Transport and trafficking	Sulfate transporter | STAS	96.613	90.308	100 (5)	99.23 (5)
C_EquadA-2_tr69060_c0_g1_i1	799	Unknown		signal peptide	96.12	77.736	100 (5)	98.87 (5)
C_EquadA-2_tr70385_c0_g1_i1	879	Aminopeptidase M1	Protein homeostasis	d1hs6a2 | ERAP1_C	94.989	83.787	100 (5)	99.43 (5)
C_EquadA-2_tr71099_c0_g1_i1	384	Peter Pan-like	Gene expression	Brix | coiled coil	96.486	88.076	100 (5)	97.84 (5)
C_EquadA-2_tr71615_c0_g1_i1	1154	Glutamate dehydrogenase (interproscan)	Amino acid and cofactor Metabolism	ankyrin repeats | Bac_glutamate dehydrogenase | dehydrogenase	97.658	92.153	100 (5)	99.22 (5)
C_EquadA-2_tr71891_c0_g1_i1	923	Glycosidase	Carbon and energy metabolism	Gal_murarotas_2 | Glyco_hydro_31	98.052	83.801	99.97 (4)	99.56 (5)
C_EquadA-2_tr73895_c0_g1_i1	1209	WD repeat		WD40	99.421	97.682	99.83 (4)	99.34 (5)
C_EquadA-2_tr761_c0_g1_i4	1521	Ankyrin repeat region		coiled coil | d1eula_ | transmembrane region	96.45	91.427	99.40 (4)	99.01 (5)
C_EquadA-2_tr80803_c0_g1_i1	303	DCN-like protein		WWE	98.344	93.069	100 (5)	98.01 (5)
C_EquadA-3_tr2410_c0_g1_i1	749	EF-hand		DM10	94.793	83.422	99.33 (5)	91.94 (5)
C_EquadA-3_tr4613_c0_g1_i3	352	Tubulin polymerizarion protein	Cell structure and motility	p25-alpha	95.349	82.133	98.37 (4)	96.90 (5)
C_EquadA-3_tr49423_c0_g1_i3	265	Phosphatidylinositol 4-phosphate 50-kinase 8	Cell signaling	MORN	87.676	87.108	100 (4)	97.55 (4)
C_EquadA-3_tr55533_c0_g1_i1	596	Sec63	Transport and trafficking		98.974	91.638	100 (3)	99.49 (2)
C_EquadA-3_tr60600_c0_g1_i1	463	Solute carrier family 35 member F6	Transport and trafficking	CRT-like	97.629	87.742	100 (5)	99.57 (5)
C_EquadA-3_tr64926_c0_g1_i1	564	Threonine dehydratase	Amino acid and cofactor Metabolism	PALP (pyridoxal phosphate dependent enzyme) domain | Thr dehydratase	95.567	84.041	99.87 (4)	98.40 (3)
C_EquadA-3_tr67761_c0_g1_i1	1088	Kinesin protein	Transport and trafficking	Kinesin motor, catalytic domain. ATPase	98.252	91.017	100 (5)	99.19 (5)
C_EquadA-3_tr67785_c0_g1_i1	293	peptidyl-prolyl trans-isomerase	Protein homeostasis		97.561	85.714	100 (5)	99.26 (5)
C_EquadA-3_tr70651_c0_g1_i1	664	Unknown			97.134	81.25	100 (4)	99.55 (4)
C_EquadA-3_tr7189_c0_g1_i1	525	Voltage-gated sodium channel	Cell signaling	Ion transporter	97.333	82.634	100 (5)	99.24 (5)
C_EquadA-3_tr72276_c0_g1_i1	553	malonyl-CoA-acyl carrier protein transacylase,	Carbon and energy metabolism	Acyl_transferase	97.368	90.038	100 (5)	99.82 (5)
C_EquadA-3_tr77595_c0_g1_i2	437	Calcium-dependent protein kinase	Cell signaling	Tyrosine kinase	98.394	88.303	100 (5)	99.27 (5)
C_EquadA-5_tr117274_c0_g1_i1	605	Acyl-CoA synthetase family member 3	Carbon and energy metabolism	AMP binding	98.344	90.429	99.97 (5)	99.83 (5)
C_EquadA-5_tr139322_c0_g1_i1	177	peptidyl-prolyl cis-trans isomerase A	Protein homeostasis		98.864	89.714	100 (5)	99.39 (5)
C_EquadA-5_tr27628_c0_g1_i2	564	ATP-dependent RNA helicase dbp2	Gene expression	DEXDc | HELICc	92.54	73.333	99.86 (5)	98.31 (5)
C_EquadA-5_tr46276_c0_g1_i2	365	Phophatidylinositol protein kinase domain	Cell signaling	MORN	99.176	89.011	100 (5)	99.17 (5)
C_EquadA-5_tr8899_c0_g1_i6	1242	Methionine synthase	Amino acid and cofactor Metabolism	S-methyl_trans | Pterin_bind | Met_synt_B12	97.502	92.828	99.81 (5)	99.47 (5)
C_EquadA-6_tr14388_c0_g1_i2	506	60S ribosomal enzyme protein (Interproscan: Heat shock protein)	Protein homeostasis		98.326	81.299	100 (5)	99.60 (5)
C_EquadA-6_tr2440_c0_g1_i1	305	serine/threonine-protein phosphatase	Cell signaling	Protein phosphatase 2A homologues, catalytic	98.026	96.382	99.22 (5)	99.34 (5)
C_EquadA-6_tr2479_c0_g1_i5	497	galactokinase	Carbon and energy metabolism	GHMP kinase	94.304	82.427	100 (5)	96.02 (5)
C_EquadA-6_tr3428_c0_g1_i2	204	Unknown		KIAA1430	99.015	89.706	100 (5)	98.52 (5)
C_EquadA-6_tr35819_c0_g1_i1	296	ADP-ribosyldlycohydrolase (Interproscan)		ADP_ribosyl_GH	96.949	87.847	99.91 (5)	98.27 (5)
C_EquadA-6_tr43762_c0_g1_i1	367	RabGTPase	Transport and trafficking	Ras	98.91	81.522	100 (5)	99.72 (5)
C_EquadA-6_tr49482_c0_g1_i1	508	class 1 aminoacyl-tRNA synthetase superfamily protein	Gene expression	tRNA_synt_1c	96.844	82.353	100 (5)	99.01 (4)
C_EquadA-6_tr51469_c0_g1_i1	1177	Ubiquitin-activating enzyme	Protein homeostasis	ThiF	98.98	90.221	100 (5)	99.58 (5)
C_EquadA-6_tr51867_c0_g1_i1	711	beta-galactosidase	Carbon and energy metabolism	Glyco_hydro_35	94.126	74.966	100 (2)	98.03 (2)
C_EquadA-6_tr51995_c0_g1_i1	500	RNA-splicing ligase RtcB-like	Gene expression	RtcB	95.2	78.689	100 (5)	99.01 (5)
C_EquadA-6_tr52860_c0_g1_i1	409	malonyl-CoA-acyl carrier protein transacylase (mitochondrial?)	Carbon and energy metabolism	Acyl_transferase	98.284	90.196	100 (5)	99.27 (5)
C_EquadA-6_tr53983_c0_g1_i1	314	tRNA methyltransferase catalytic subunit	Gene expression	GCD14	91.798	73.333	100 (5)	97.75 (4)
C_EquadA-6_tr5904_c0_g1_i12	1141	WD-repeat contianing domain		WD40	97.898	86.585	100 (2)	99.71 (4)
C_EquadA-6_tr67378_c0_g1_i1	475	desumoylating isopeptidase	Protein homeostasis	DUF	97.257	85.954	100 (5)	98.69 (5)
C_EquadA-6_tr70749_c0_g1_i1	464	dual specificity phosphatase	Cell signaling		96.122	87.041	100 (5)	96.71 (5)
C_EquadA-6_tr72742_c0_g1_i1	470	peptidyl-prolyl cis-trans isomerase-like	Protein homeostasis		98.936	92.751	100 (4)	99.10 (5)

### Sheet: C_Equad-D
Supplementary Table 1 of positively selected genes. Part of: Hidden diversity and host specificity of Cladocopium symbionts revealed by phylotranscriptomics in giant sea anemones. Rickards et al.
Sequence	Sequence Length	Predicted Gene (BLASTp and InterProScan)	Functional Category	Domains with a substitution	C. goreaui %ID	Durusdinium %ID	Average C_Equad-A %ID (Number of Sequences)	Average C_Equad-D %ID (Number of Sequences)	Link to Alignment
C_EquadD-1_tr10104_c0_g1_i1	548	Unknown		signal peptide	92.674	83.029	96.90 (4)	100 (5)
C_EquadD-1_tr35956_c0_g1_i2	526	MFS Sugar transporter	Transport and trafficking	MFS	93.267	79.158	99.40 (4)	99.80 (5)
C_EquadD-1_tr62601_c0_g1_i2	413	AP-2 complex subunit beta	Transport and trafficking	Half a TPR	97.429	88.462	99.70 (5)	100 (5)
C_EquadD-2_tr37867_c1_g2_i1	671	Crooked neck	Gene expression		98.955	94.328	98.60 (5)	100 (5)
C_EquadD-2_tr50987_c0_g1_i1	485	Thioredoxin reductase	Protein Homeostasis		99.174	93.182	99.79 (5)	99.79 (5)
C_EquadD-3_tr5563_c0_g1_i1	404	Unknown		DUF1848	97.284	N/A	98.52 (5)	100 (1)
C_EquadD-3_tr66471_c0_g1_i1	737	HOP2 (Heat Shock Protein)	Protein Homeostasis	CS domain	97.962	87.94	99.49 (4)	100 (5)
C_EquadD-5_tr1373_c0_g1_i1	545	isocitrate lyase	Carbon and energy metabolism	Isocitrate lyase	92.647	93.199	91.29 (5)	99.96 (5)
C_EquadD-5_tr1727_c0_g2_i1	592	RNU1	Gene expression		97.973	87	99.83 (5)	100 (5)
C_EquadD-5_tr1998_c0_g2_i2	311	Tetratricopeptide repeat (InterProScan)		low complexity	96.141	85.804	99.67 (5)	100 (5)
C_EquadD-5_tr2082_c0_g1_i1	953	Unknown			98.006	N/A	99.45 (4)	99.97 (4)
C_EquadD-5_tr24650_c0_g1_i1	575	Unknown		transmembrane region	93.993	N/A	95.19 (4)	100 (3)
C_EquadD-5_tr3215_c0_g1_i4	970	RNI-like (InterProScan)		low complexity	98.482	87.41	99.37 (5)	100 (3)
C_EquadD-5_tr46002_c0_g1_i2	628	ABC transporter	Transport and trafficking	ABC membrane transport | AAA ATPase	96.513	84.227	99.04 (3)	100 (2)
C_EquadD-5_tr51367_c0_g1_i1	496	galactosyltransferase	Carbon and energy metabolism		94.188	N/A	97.36 (3)	100 (5)
C_EquadD-5_tr54071_c0_g1_i1	663	protein phosphatase (Cold Shock?)	Cell signaling	Cold shock protein | PP2Cc	98.64	N/A	99.46 (5)	100 (5)
C_EquadD-5_tr59185_c0_g1_i1	732	potassium voltage-gated channel	Cell signaling	Coiled coil | cNMP binding	96.72	77.517	99.32 (5)	99.89 (5)
C_EquadD-5_tr6414_c0_g1_i1	464	WD-repeat		low complexity | Chromatin assembly factor 1c Histone 4 binding | WD40	98.272	89.871	99.13 (5)	100 (5)
C_EquadD-5_tr69030_c0_g1_i1	262	Unknown		transmembrane region	88.806	83.209	88.43 (5)	100 (5)
C_EquadD-5_tr69542_c0_g1_i1	426	pyruvate dehydrogenase kinase	Carbon and energy metabolism	Branched chain alpha-ketoacid dehydrogenase kinase 3	98.361	85.714	98.82 (2)	100 (4)
C_EquadD-5_tr8283_c0_g1_i1	856	Phosophoserine phosphatase	Amino acid metabolism	ACT_6 | Hydrolase	96.973	83.411	98.48 (4)	99.90 (5)
C_EquadD-5_tr8353_c0_g1_i1	768	Unknown		internal repeat 1	98.435	86.701	99.71 (4)	100 (5)
C_EquadD-5_tr9368_c0_g1_i1	482	Pyrodoxal phosphate dependent enzyme	Amino acid metabolism	pyridoxal phosphate dependent enzyme domain	97.921	N/A	98.49 (4)	99.58 (2)
C_EquadD-6_tr19069_c1_g1_i2	694	ATP-dependent Helicase	Gene expression		96.423	80.201	99.42 (5)	99.94 (5)
C_EquadD-6_tr22036_c0_g1_i8	441	Sulfite reductase (NADPH) flavoprotein component	Amino acid metabolism		98.182	92.986	97.91 (5)	99.77 (4)
C_EquadD-6_tr37063_c0_g1_i1	525	E3 ubiquitin-protein ligase ARI5	Protein Homeostasis	IBR	98.855	90.667	99.62 (4)	100 (5)
C_EquadD-6_tr39363_c0_g1_i1	306	Syntaxin-32	Transport and trafficking	t-SNARE	97.527	90.459	99.65 (5)	100 (5)
C_EquadD-6_tr42388_c0_g1_i1	403	Protein kinase domain	Cell signaling	S_TKc	98.511	95.285	98.76 (4)	100 (5)
C_EquadD-6_tr46863_c0_g1_i1	480	Unknown			98.33	87.238	99.37 (5)	100 (5)
C_EquadD-6_tr48202_c0_g1_i2	241	Unknown		low complexity	97.5	84.305	98.75 (4)	100 (5)
C_EquadD-6_tr57762_c0_g1_i1	461	Phosphoglycerate kinase	Carbon and energy metabolism	MFS | transmembrane region	98.478	84.165	98.91 (3)	100 (4)
C_EquadD-6_tr60463_c0_g1_i1	842	Reduced wall acetylation	Carbon and energy metabolism	transmembrane region	97.944	80.425	99.41 (4)	99.71 (5)
C_EquadD-6_tr61019_c0_g1_i2	737	exonuclease domain	Gene expression	low complexity | 3'-5' exonuclease	97.703	78.466	99.46 (4)	100 (2)
C_EquadD-6_tr63970_c0_g1_i1	275	Unknown			98.406	83.27	99.22 (5)	100 (5)
C_EquadD-6_tr8340_c0_g1_i4	347	Galactose mutarotase	Carbon and energy metabolism	Aldose_epim	94.767	82.647	98.17 (5)	99.11 (5)
C_EquadD-6_tr964_c0_g1_i2	372	Glyoxalase I	Carbon and energy metabolism	low complexity | Glyoxalase	91.136	78.249	98.93 (5)	99.95 (5)

### Sheet: Table_Figure
Supplementary Table 1 of positively selected genes. Part of: Hidden diversity and host specificity of Cladocopium symbionts revealed by phylotranscriptomics in giant sea anemones. Rickards et al.
Sequence	Sequence Length	Predicted Gene (BLASTp and InterProScan)	Functional Category	Domains with a substitution	C. goreaui %ID	Durusdinium %ID	Average C_Equad-A %ID (Number of Sequences)	Average C_Equad-D %ID (Number of Sequences)
C_EquadA-2_tr69060	799	Unknown		signal peptide	96.12	77.736	100 (5)	98.87 (5)
C_EquadA-3_tr64926	564	Threonine dehydratase	Amino acid and cofactor Metabolism	PALP (pyridoxal phosphate dependent enzyme) domain | Thr dehydratase	95.567	84.041	99.87 (4)	98.40 (3)
C_EquadA-3_tr7189	525	Voltage-gated sodium channel	Cell signaling	Ion transporter	97.333	82.634	100 (5)	99.24 (5)
C_EquadA-6_tr49482	508	class 1 aminoacyl-tRNA synthetase superfamily protein	Gene expression	tRNA_synt_1c	96.844	82.353	100 (5)	99.01 (4)
C_EquadD-1_tr10104	548	Unknown		signal peptide	92.674	83.029	96.90 (4)	100 (5)
C_EquadD-5_tr46002	628	ABC transporter	Transport and trafficking	ABC membrane transport | AAA ATPase	96.513	84.227	99.04 (3)	100 (2)
C_EquadD-6_tr57762	461	Phosphoglycerate kinase	Carbon and energy metabolism	MFS | transmembrane region	98.478	84.165	98.91 (3)	100 (4)
C_EquadD-6_tr8340	347	Galactose mutarotase	Carbon and energy metabolism	Aldose_epim	94.767	82.647	98.17 (5)	99.11 (5)
