## Supplemental Table 2 for "Hidden diversity and host specificity of *Cladocopium* symbionts revealed by phylotranscriptomics in giant sea anemones"

### Sheet: Sample Information
Supplementary Table 2. Sample Information of tentacles used in Rickards et al. Part of: Hidden diversity and host specificity of Cladocopium symbionts revealed by phylotranscriptomics in giant sea anemones. Rickards et al.
BioSample	Kashimoto et al. Sequence ID	Rickards et al. Sequence ID	SRR Accession Number	Organism	Isolate	Genus	Associated Fish	Isolation source	Collection Date	Geographic location	Tissue	Depth	Development Stage	Latitude	Longitude
SAMN30737566	Equacla_3_S13	EquadA-1	SRR21497999	Entacmaea quadricolor	wild	Entacmaea	Amphiprion clarkii	Amami	2021-09-02	Japan: Kagoshima	tentacles	2.8 m	adult	28.105566 N	129.169009 E
SAMN30737563	Equacla_11_S14	EquadA-2	SRR21498013	Entacmaea quadricolor	wild	Entacmaea	Amphiprion clarkii	Amami		Japan: Kagoshima	tentacles		adult
SAMN30737562	Equacla_10_S13	EquadA-3	SRR21498014	Entacmaea quadricolor	wild	Entacmaea	Amphiprion clarkii	OIST Marine Science Station	2021-03-19	Japan:Okinawa	tentacles	0.3 m	adult	26.510116 N	127.870241 E
SAMN33818766	Equacla_4_S17	EquadA-4	SRR23908441	Entacmaea quadricolor	wild	Entacmaea	Amphiprion clarkii	Onna	2021-04-20	Japan:Okinawa	tentacles (distal part)	32.8 m	adult	26.502236 N	127.841718 E
SAMN33818765	Equacla_1_S5	EquadA-5	SRR23908452	Entacmaea quadricolor	wild	Entacmaea	Amphiprion clarkii	Kerama	2021-04-29	Japan:Okinawa	tentacles (distal part)	12.2 m	adult	26.183908 N	127.278118 E
SAMN33818764	Equacla_13_S16	EquadA-6	SRR23908453	Entacmaea quadricolor	wild	Entacmaea	Amphiprion clarkii	Amami	2021-09-02	Japan:Kagoshima	tentacles (distal part)	8.5m	adult	28.081664 N	129.165398 E
SAMN33818769	Equacla_9_S11	EquadB-2	SRR23908435	Entacmaea quadricolor	wild	Entacmaea	No Fish	Shikinejima	2021-07-08	Japan:Tokyo	tentacles (distal part)		adult	34.330032 N	139.205761 E
SAMN33818768	Equacla_6_S8	EquadB-3	SRR23908436	Entacmaea quadricolor	wild	Entacmaea	Dascyllus trimaculatus	Shimoda	2021-06-29	Japan:Shizuoka	tentacles (distal part)	2.5 m	adult	34.666496 N	138.943496 E
SAMN33818767	Equacla_5_S7	EquadB-4	SRR23908437	Entacmaea quadricolor	wild	Entacmaea	Dascyllus trimaculatus	Shimoda	2021-06-29	Japan:Shizuoka	tentacles (distal part)	2.1 m	adult	34.66637746 N	138.94358955 E
SAMN33818783	Equacla_15_S18	EquadC-1	SRR23908442	Entacmaea quadricolor	wild	Entacmaea	Amphiprion clarkii	Ogasawara	2021-09-23	Japan:Tokyo	tentacles (distal part)	27.5m	adult	27.100355 N	142.235004 E
SAMN33818775	Equacla_oga3	EquadC-2	SRR23908450	Entacmaea quadricolor	wild	Entacmaea	Amphiprion clarkii	Ogasawara	2021-09-26	Japan:Tokyo	tentacles (distal part)	23.2m	adult	27.084284 N	142.196613 E
SAMN33818774	Equa_cla_oga2	EquadC-3	SRR23908451	Entacmaea quadricolor	wild	Entacmaea	Amphiprion clarkii	Ogasawara	2021-09-24	Japan:Tokyo	tentacles (distal part)		adult	27.071074 N	142.096877 E
SAMN33818770	Equafre_4_S1	EquadD-1	SRR23908434	Entacmaea quadricolor	wild	Entacmaea	Amphiprion frenatus	Aka-jima	2021-04-29	Japan:Okinawa	tentacles (distal part)	8.3m	adult	26.192078 N	127.288050 E
SAMN18817348	Equa_fre_9_2	EquadD-2	SRR14307520	Entacmaea quadricolor	wild	Entacmaea	Amphiprion frenatus	Yomitan	2019-11-25	Japan:Okinawa	tentacles	5m	adult	26.4296 N	127.7356 E
SAMN18817349	Equa_fre_10_2	EquadD-3	SRR14307530	Entacmaea quadricolor	wild	Entacmaea	Amphiprion frenatus	Yomitan	2019-11-25	Japan:Okinawa	tentacles	7.5m	adult	26.4296 N	127.7356 E
SAMN33818773	Equafre_9_S1	EquadD-4	SRR23908431	Entacmaea quadricolor	wild	Entacmaea	Amphiprion frenatus	Kerama	2021-04-29	Japan:Okinawa	tentacles (distal part)	5.2m	adult	26.183908 N	127.278118 E
SAMN33818772	Equafre_7_S5	EquadD-5	SRR23908432	Entacmaea quadricolor	wild	Entacmaea	Amphiprion frenatus	Aka-jima	2021-04-29	Japan:Okinawa	tentacles (distal part)	4.4 m	adult	26.192078 N	127.288051 E
SAMN33818771	Equafre_5_S3	EquadD-6	SRR23908433	Entacmaea quadricolor	wild	Entacmaea	Amphiprion frenatus	Aka-jima	2021-04-29	Japan:Okinawa	tentacles (distal part)	2.7m	adult	26.192079 N	127.288050 E
SAMN18817347	Haur_2	Haur-1	SRR14307521	Heteractis aurora	wild	Heteractis	Amphiprion clarkii	Yomitan	2021-11-26	Japan:Okinawa	tentacles	8m	adult	26.4290 N	127.7360 E
SAMN18817340	Haur_1	Haur-2	SRR14307531	Heteractis aurora	wild	Heteractis	Amphiprion clarkii	Yomitan	2019-04-06	Japan:Okinawa	tentacles	1m	adult	26.4268 N	127.7351 E
SAMN30737570	Haur_5_S3	Haur-3	SRR21497995	Heteractis aurora	wild	Heteractis	Amphiprion clarkii	Onna	2021-08-02	Japan:Okinawa	tentacles	12m	adult	26.508026 N	127.883106 E
SAMN30737569	Haur_4_S1	Haur-4	SRR21497996	Heteractis aurora	wild	Heteractis	Amphiprion clarkii	Onna	2021-08-14	Japan:Okinawa	tentacles	0.8m	adult	26.305642 N	127.527324 E
SAMN30737568	Haur_3_S20	Haur-5	SRR21497997	Heteractis aurora	wild	Heteractis	Amphiprion clarkii	Onna	2021-08-14	Japan:Okinawa	tentacles	3m	adult	26.305790 N	127.527449 E
SAMN18817346	Hcri_1	Hcrisp-1	SRR14307522	Radianthus crispa	wild	Radianthus	Amphiprion clarkii	Yomitan	2019-11-25	Japan:Okinawa	tentacles	2.5m	adult	26.4273 N	127.7339 E
SAMN33818776	Hcri_10	Hcrisp-10	SRR23908449	Radianthus crispa	wild	Radianthus	Amphiprion clarkii, Amphiprion perideraion	Ourabay	2022-03-17	Japan:Okinawa	tentacles (distal part)	11.9m	adult	26.538293 N	128.079587 E
SAMN18817339	Hcri_2	Hcrisp-2	SRR14307532	Radianthus crispa	wild	Radianthus	Amphiprion clarkii, Dascyllus trimaculatus	Onna	2019-07-19	Japan:Okinawa	tentacles	2 m	adult	26.507 N	127.87925 E
SAMN30737571	Hcri_4_S4	Hcrisp-3	SRR21497994	Radianthus crispa	wild	Radianthus	Amphiprion perideraion	Kerama	2021-04-29	Japan:Okinawa	tentacles	6.2m	adult	26.183908 N	127.278118 E
SAMN33818782	Hcri_9	Hcrisp-4	SRR23908443	Radianthus crispa	wild	Radianthus	Amphiprion clarkii, Amphiprion perideraion	Henza	2022-03-16	Japan:Okinawa	tentacles (distal part)	5.5m	adult	26.18371 N	128.00087 E
SAMN33818781	Hcri_8_S19	Hcrisp-5	SRR23908444	Radianthus crispa	wild	Radianthus	Amphiprion clarkii	Ishigaki	2021-11-05	Japan:Okinawa	tentacles (distal part)	5.4m	adult	24.46634955 N	124.18904081 E
SAMN33818780	Hcri_7_S18	Hcrisp-6	SRR23908445	Radianthus crispa	wild	Radianthus	Amphiprion clarkii	Ishigaki	2021-11-03	Japan:Okinawa	tentacles (distal part)	10.6m	adult	24.42167116 N	124.07611956 E
SAMN33818778	Hcri_5_S16	Hcrisp-8	SRR23908447	Radianthus crispa	wild	Radianthus	Amphiprion clarkii	Ankiba	2021-09-01	Japan:Kagoshima	tentacles (distal part)	3.8m	adult	28.067820 N	129.207982 E
SAMN33818777	Hcri_3_S2	Hcrisp-9	SRR23908448	Radianthus crispa	wild	Radianthus	Amphiprion perideraion	Aka-jima	2021-04-29	Japan:Okinawa	tentacles (distal part)	4.7m	adult	26.192078 N	127.288050 E
SAMN18817342	Hmag_1	Hmag-1	SRR14307526	Radianthus magnifica	wild	Radianthus	Amphiprion ocellaris	Ginowan	2019-11-24	Japan:Okinawa	tentacles	8m	adult	26.28971 N	127.718084 E
SAMN18817350	Hmag_22	Hmag-2	SRR14307529	Radianthus magnifica	wild	Radianthus	Amphiprion ocellaris	Yomitan	2019-11-25	Japan:Okinawa	tentacles	12m	adult	26.4295 N	127.7348 E
SAMN30737574	Hmag_5_S15	Hmag-3	SRR21498010	Radianthus magnifica	aquarium	Radianthus	Amphiprion ocellaris	OIST Marine Science Station	2021-07-07	Japan:Okinawa	tentacles	0.53m	adult	26.427143 N	127.733717 E
SAMN30737573	Hmag_4_S14	Hmag-4	SRR21498011	Radianthus magnifica	aquarium	Radianthus	Amphiprion ocellaris	OIST Marine Science Station	2021-07-07	Japan:Okinawa	tentacles	0.3m	adult	26.51001 N	127.87001 E
SAMN30737572	Hmag_3_2_S20	Hmag-5	SRR21498012	Radianthus magnifica	wild	Radianthus	Amphiprion ocellaris	Amami	2021-08-31	Japan:Kagoshima	tentacles	12.7m	adult	28.388194 N	129.432167 E
SAMN18817351	Sgig_2	Sgig-1	SRR14307528	Stichodactyla gigantea	wild	Stichodactyla	Amphiprion ocellaris	Onna	2019-11-26	Japan:Okinawa	tentacles	4m	adult	26.3025 N	127.5245 E
SAMN30737576	Sgig_4_S12	Sgig-2	SRR21498008	Stichodactyla gigantea	wild	Stichodactyla	Amphiprion ocellaris	Onna	2021-05-13	Japan:Okinawa	tentacles	1.4m	adult	26.512585 N	127.870074 E
SAMN30737575	Sgig_3_S11	Sgig-3	SRR21498009	Stichodactyla gigantea	wild	Stichodactyla	Amphiprion ocellaris	Onna	2021-05-13	Japan:Okinawa	tentacles	1.2m	adult	26.512585 N	127.870074 E
SAMN18817344	Sgig_1	Sgig-5	SRR14307524	Stichodactyla gigantea	aquarium	Stichodactyla	Amphiprion ocellaris	Umino-Tane aquarium	2019-04-06	Japan:Okinawa	tentacles	0.3m	adult	26.42698 N	127.71588 E
SAMN30737578	Shad_3_S19	Shad-2	SRR21498006	Stichodactyla haddoni	wild	Stichodactyla	Amphiprion polymnus	Onna	2021-08-01	Japan:Okinawa	tentacles	16.9m	adult	26.509026 N	127.873106 E
SAMN33818786	Shad_12_S15	Shad-3	SRR23908438	Stichodactyla haddoni	wild	Stichodactyla	Amphiprion clarkii	Amami	2021-09-02	Japan:Kagoshima	tentacles (distal part)	7.8m	adult	28.081664 N	129.165398 E
SAMN33818785	Shad_6	Shad-4	SRR23908439	Stichodactyla haddoni	wild	Stichodactyla	Amphiprion clarkii, Dascyllus trimaculatus	Onna	2022-06-20	Japan:Okinawa	tentacles (distal part)	1 m	adult	26.469615 N	127.826105 E
SAMN33818784	Shad_5_S20	Shad-5	SRR23908440	Stichodactyla haddoni	wild	Stichodactyla	Amphiprion clarkii	Ishigaki	2021-11-05	Japan:Okinawa	tentacles (distal part)		adult	24.464768 N	124.144149 E
SAMN18817345	Shad_1	Shad-6	SRR14307523	Stichodactyla haddoni	aquarium	Stichodactyla	No Fish	Umino-Tane aquarium	2019-04-06	Japan:Okinawa	tentacles	0.3 m	adult	26.42698 N	127.71588 E
SAMN30737582	Smer_6_S12	Smert-1	SRR21498001	Stichodactyla mertensii	wild	Stichodactyla	Amphiprion clarkii and Amphiprion sandaracinos	Setouchi	2021-09-01	Japan:Kagoshima	tentacles	2.4m	adult	28.067817 N	129.207979 E
SAMN30737581	Smer_4_S16	Smert-2	SRR21498003	Stichodactyla mertensii	wild	Stichodactyla	Amphiprion clarkii and Amphiprion sandaracinos	Onna	2021-05-21	Japan:Okinawa	tentacles	6.1m	adult	26.474214 N	127.825753 E
SAMN30737580	Smer_3_S9	Smert-3	SRR21498004	Stichodactyla mertensii	wild	Stichodactyla	Amphiprion clarkii and Amphiprion sandaracinos	Zamami	2021-04-30	Japan:Okinawa	tentacles	6.9m	adult	26.179016 N	127.283618 E
SAMN30737579	Smer_2_S8	Smert-4	SRR21498005	Stichodactyla mertensii	wild	Stichodactyla	Amphiprion clarkii	Zamami	2021-04-30	Japan:Okinawa	tentacles	6.3m	adult	26.180382 N	127.276267 E
SAMN18817343	Smer_1	Smert-5	SRR14307525	Stichodactyla mertensii	aquarium	Stichodactyla	Amphiprion polymnus	Churaumi aquarium	2019-07-08	Japan:Okinawa	tentacles	6m	adult	26.69848 N	127.87876 E
